# mRNA cap-binding protein eIF4E1 is a novel regulator of *Toxoplasma gondii* latency

**DOI:** 10.1101/2023.10.09.561274

**Authors:** Michael J. Holmes, Matheus S. Bastos, Vishakha Dey, Vanessa Severo, Ronald C. Wek, William J. Sullivan

## Abstract

The protozoan parasite *Toxoplasma gondii* causes serious opportunistic disease due to its ability to persist in patients as latent tissue cysts. The molecular mechanisms coordinating conversion between proliferative parasites (tachyzoites) and dormant cysts (bradyzoites) are not fully understood. We previously showed that phosphorylation of eIF2α accompanies bradyzoite formation, suggesting that this clinically relevant process involves regulation of mRNA translation. In this study, we investigated the composition and role of eIF4F multi-subunit complexes in translational control. Using CLIPseq, we find that the cap-binding subunit, eIF4E1, localizes to the 5’-end of all tachyzoite mRNAs, many of which show evidence of stemming from heterogenous transcriptional start sites. We further show that eIF4E1 operates as the predominant cap-binding protein in two distinct eIF4F complexes. Using genetic and pharmacological approaches, we found that eIF4E1 deficiency triggers efficient spontaneous formation of bradyzoites without stress induction. Consistent with this result, we also show that stress-induced bradyzoites exhibit reduced eIF4E1 expression. Overall, our findings establish a novel role for eIF4F in translational control required for parasite latency and microbial persistence.

**Significance:** *Toxoplasma gondii* is an opportunistic pathogen of importance to global human and animal health. There are currently no chemotherapies targeting the encysted form of the parasite. Consequently, a better understanding of the mechanisms controlling encystation are required. Here we show that the mRNA cap-binding protein, eIF4E1, is involved in regulating the encystation process. Encysted parasites reduce eIF4E1 levels and depletion of eIF4E1 decreases the translation of ribosome-associated machinery and drives *Toxoplasma* encystation. Together, these data reveal a new layer of mRNA translational control that regulates parasite encystation and latency.
