## Supplementary material for "mRNA cap-binding protein eIF4E1 is a novel regulator of *Toxoplasma gondii* latency": Table S4

### Sheet: Oligonucleotides
Table S4A. Oligonucleotides used in this study
NAME	SEQUENCE	FUNCTION	TEMPLATE	EXPECTED PCR SIZE
to make eIF4E1HA line (parental is RHΔKu80ΔHX)
eIF4E1_sgRNA_Fw	gaaagtagtgGTTTTAGAGCTAGAAATAGC	change sgRNA to target CAS9 to 3'end of eIF4E1 CDS (TGME49_223410)	pCas9	9.7kb
eIF4E1_sgRNA_Rv	cgtggctcttcAACTTGACATCCCCATTTAC
eIF4E1-HA_repair_Fw	TACGCTTCCAAGGGCGGACGTCAAGAGCCACGGAAAGttaattaaaattggaagtggagg	repair template for double homologous recombination to insert C-terminal HA tag and DHFR selection	pLIC-HA_DHFR	4.3kb
eIF4E1-HA_repair_Rv	aaaagaaccgcgaattgcaacgctatgcggccgtgcttccGTTTTCCCAGTCACGACG
eIF4E1_screen_Fw	GTCATTTTGAGTATCGCCTTTCTTTCCC	verify correct 5'end integration (parental give null PCR product)	gDNA	1055bp
HA_Rv	TACGGCGCCATTAAATGGC
DHFR_Fw	CGAATCCAGATGGAGATGGCTGTCTAG	verify correct 3'end integration (parental give null PCR product)	gDNA	866bp
eIF4E1_screen_Rv	cacatgccactgatgatcgcgta
eIF4E1-HA_screen_Fw	GTCATTTTGAGTATCGCCTTTCTTTCCC	genotype parental (recombinant line gives 5.5kb PCR product)	gDNA	1236bp
eIF4E1-HA_screen_Rv	cacatgccactgatgatcgcgta
to make eIF4E2HA line (parental is RHΔKu80ΔHX)
eIF4E2_sgRNA_Fw	ggcctgagagGTTTTAGAGCTAGAAATAGCAAG	change sgRNA to target CAS9 to 3'end of eIF4E2 CDS (TGME49_315150)	pCas9	9.7kb
eIF4E2_sgRNA_Rv	tctctcggatCAACTTGACATCCCCATTTAC
eIF4E2-HA_repair_Fw	AGAGGAGGCACCGGAGAAGAAGAATCCGAGAGAGGCCttaattaaaattggaagtggagg	repair template for double homologous recombination to insert C-terminal HA tag and DHFR selection	pLIC-HA_DHFR	4.3kb
eIF4E2-HA_repair_Rv	gatcaacggctagccgacagttccgccgcgtcgcgcgacgGTTTTCCCAGTCACGACG
eIF4E2_screen_Fw	GAGCTTCCAGATGGTGCTGAAG	verify correct 5'end integration (parental give null PCR product)	gDNA	1351bp
HA_Rv	TACGGCGCCATTAAATGGC
DHFR_Fw	CGAATCCAGATGGAGATGGCTGTCTAG	verify correct 3'end integration (parental give null PCR product)	gDNA	848bp
eIF4E2_screen_Rv	tcctgagacccgttctcggaa
eIF4E2-HA_screen_Fw	GAGCTTCCAGATGGTGCTGAAG	genotype parental (recombinant line gives 5.8kb PCR product)	gDNA	1518bp
eIF4E2-HA_screen_Rv	tcctgagacccgttctcggaa
to make eIF4E3HA line (parental is RHΔKu80ΔHX)
eIF4E3_sgRNA_Fw	atgagatgccGTTTTAGAGCTAGAAATAGCAAG	change sgRNA to target CAS9 to 3'end of eIF4E3 CDS (TGME49_312560)	pCas9	9.7kb
eIF4E3_sgRNA_Rv	tcccttttgaCAACTTGACATCCCCATTTAC
eIF4E3-HA_repair_Fw	AGCAGGCGTGGACGGCCCGACAGAAGTCAAAAGGGAAttaattaaaattggaagtggagg	repair template for double homologous recombination to insert C-terminal HA tag and DHFR selection	pLIC-HA_DHFR	4.3kb
eIF4E3-HA_repair_Rv	cagtgcgcggcagtctgcactgctgggtcgaaaaaataccGTTTTCCCAGTCACGACG
eIF4E3_screen_Fw	CTCGACTTCGCCTCTCATCAGG	verify correct 5'end integration (parental give null PCR product)	gDNA	1821bp
HA_Rv	TACGGCGCCATTAAATGGC
DHFR_Fw	CGAATCCAGATGGAGATGGCTGTCTAG	verify correct 3'end integration (parental give null PCR product)	gDNA	939bp
eIF4E3_screen_Rv	ggttctcaacacccgtcacatcg
eIF4E3-HA_screen_Fw	CTCGACTTCGCCTCTCATCAGG	genotype parental (recombinant line gives 6.3kb PCR product)	gDNA	2097bp
eIF4E3-HA_screen_Rv	ggttctcaacacccgtcacatcg
to make PABPMYC line (parental is RH_eIF4E1HA or RH_eIF4E2HA)
PABP_sgRNA_Fw	aatgcaaaacGTTTTAGAGCTAGAAATAGCAAG	change sgRNA to target CAS9 to 3'end of PABP CDS (TGME49_224850)	pCas9	9.7kb
PABP_sgRNA_Rv	caactcgcctCAACTTGACATCCCCATTTAC
PABP-MYC_repair_Fw	ACGAAGCTTTGAGGGTGCTTCAGCAGGCGAGTttaattaaaattggaagtggaggacggg	repair template for double homologous recombination to insert C-terminal MYC tag and HXGPRT selection	pLIC-MYC_HXGPRT	2.7kb
PABP-MYC_repair_Rv	ggcaagaaccctggtgcgcatgccagagggattcgcgtctGGGTTTTCCCAGTCACGACG
PABP_screen_Fw	CAGATGCTTGGAGAAAAGCTCTTTCC	verify correct 5'end integration (parental give null PCR product)	gDNA	295bp
MYC_Rv	CCCTAGCACCGTTCAAGTCT
HXGPRT_casette_screen_Fw	ttcaatgggtttggacgcCAT	verify correct 3'end integration (parental give null PCR product)	gDNA	704bp
PABP_screen_Rv	tcggagcctaggccgatg
PABP_screen_Fw	CAGATGCTTGGAGAAAAGCTCTTTCC	genotype parental (recombinant line gives 2.9kb PCR product)	gDNA	369bp
PABP_screen_Rv	tcggagcctaggccgatg
to make eIF4G1MYC line (parental is RH_eIF4E1HA)
eIF4G1_sgRNA_Fw	ttgtcgaaaaGTTTTAGAGCTAGAAATAGCAAG	change sgRNA to target CAS9 to 3'end of eIF4G1 CDS (TGME49_269180)	pCas9	9.7kb
eIF4G1_sgRNA_Rv	gcgcttccaaCAACTTGACATCCCCATTTAC
eIF4G1-MYC_repair_Fw	CCAGCACCCTGGACGATTTGAAGGGCAAGCTGttaattaaaattggaagtggaggacggg	repair template for double homologous recombination to insert C-terminal MYC tag and HXGPRT selection	pLIC-MYC_HXGPRT	2.4kb
eIF4G1-MYC_repair_Rv	cgagcaagaattttcctcttcgtccgatgcagaaaacgtGGGTTTTCCCAGTCACGACG
eIF4G1_screen_Fw	GGAGTTCCTGCAGACGTTGGAA	verify correct 5'end integration (parental give null PCR product)	gDNA	544bp
MYC_Rv	CCCTAGCACCGTTCAAGTCT
HXGPRT_casette_screen_Fw	ttcaatgggtttggacgcCAT	verify correct 3'end integration (parental give null PCR product)	gDNA	768bp
eIF4G1_screen_Rv	acatcgagatctacgtccgacc
eIF4G1_screen_Fw	GGAGTTCCTGCAGACGTTGGAA	genotype parental (recombinant line gives 3.0kb PCR product)	gDNA	695bp
eIF4G1_screen_Rv	acatcgagatctacgtccgacc
to make eIF4G2MYC line (parental is RH_eIF4E1HA)
eIF4G2_sgRNA_Fw	tgtttctcgcGTTTTAGAGCTAGAAATAGC	change sgRNA to target CAS9 to 3'end of eIF4G2 CDS (TGME49_254940)	pCas9	9.7kb
eIF4G2_sgRNA_Rv	cgccgcacgcAACTTGACATCCCCATTTAC
eIF4G2-MYC_repair_Fw	TTGTGGCAGAGAAGCTTGCGGCGCTGGAGGCGttaattaaaattggaagtggaggacggg	repair template for double homologous recombination to insert C-terminal MYC tag and HXGPRT selection	pLIC-MYC_HXGPRT	2.4kb
eIF4G2-MYC_repair_Rv	agacctaaacagacgcatgcttccctctacgtttgacccGGGTTTTCCCAGTCACGACG
eIF4G2_screen_Fw	CGAGGATGTTGCCTGGGATg	verify correct 5'end integration (parental give null PCR product)	gDNA	673bp
MYC_Rv	CCCTAGCACCGTTCAAGTCT
HXGPRT_casette_screen_Fw	ttcaatgggtttggacgcCAT	verify correct 3'end integration (parental give null PCR product)	gDNA	668bp
eIF4G2_screen_Rv	acagctgtacagacttcctgc
eIF4G2_screen_Fw	CGAGGATGTTGCCTGGGATg	genotype parental (recombinant line gives 3.0kb PCR product)	gDNA	773bp
eIF4G2_screen_Rv	acagctgtacagacttcctgc
to make eIF4G3MYC line (parental is RH_eIF4E1HA)
eIF4G3_sgRNA_Fw	tgtttctcgcGTTTTAGAGCTAGAAATAGC	change sgRNA to target CAS9 to 3'end of eIF4G3 CDS (TGME49_257350)	pCas9	9.7kb
eIF4G3_sgRNA_Rv	cgccgcacgcAACTTGACATCCCCATTTAC
eIF4G3-MYC_repair_Fw	TTGTGGCAGAGAAGCTTGCGGCGCTGGAGGCGttaattaaaattggaagtggaggacggg	repair template for double homologous recombination to insert C-terminal MYC tag and HXGPRT selection	pLIC-MYC_HXGPRT	2.4kb
eIF4G3-MYC_repair_Rv	agacctaaacagacgcatgcttccctctacgtttgacccGGGTTTTCCCAGTCACGACG
eIF4G3_screen_Fw	CGAGGATGTTGCCTGGGATg	verify correct 5'end integration (parental give null PCR product)	gDNA	629bp
MYC_Rv	CCCTAGCACCGTTCAAGTCT
HXGPRT_casette_screen_Fw	ttcaatgggtttggacgcCAT	verify correct 3'end integration (parental give null PCR product)	gDNA	711bp
eIF4G3_screen_Rv	acagctgtacagacttcctgc
eIF4G3_screen_Fw	CGAGGATGTTGCCTGGGATg	genotype parental (recombinant line gives 3.0kb PCR product)	gDNA	725bp
eIF4G3_screen_Rv	acagctgtacagacttcctgc
to make eIF4E1mAID line (parental is RHΔHX::TIR1 or ME49::TIR1)
eIF4E1_sgRNA_Fw	gaaagtagtgGTTTTAGAGCTAGAAATAGC	change sgRNA to target CAS9 to 3'end of eIF4E1 CDS (TGME49_223410)	pCas9	9.7kb
eIF4E1_sgRNA_Rv	cgtggctcttcAACTTGACATCCCCATTTAC
4E1-mAID_repair_Fw		repair template for double homologous recombination to insert C-terminal miniAID-HA tag and DHFR selection	pLIC-HA-mAID_DHFR	4.5kb
4E1-mAID_repair_Rv
eIF4E1_screen_Fw	GTCATTTTGAGTATCGCCTTTCTTTCCC	verify correct 5'end integration (parental give null PCR product)	gDNA	987bp
mAID_screen_Rv	gccaccgcttgatttttggca
DHFR_Fw	CGAATCCAGATGGAGATGGCTGTCTAG	verify correct 3'end integration (parental give null PCR product)	gDNA	866bp
eIF4E1_screen_Rv	cacatgccactgatgatcgcgta
eIF4E1_screen_Fw	GTCATTTTGAGTATCGCCTTTCTTTCCC	genotype parental (recombinant line gives 5.7kb PCR product)	gDNA	1236bp
eIF4E1_screen_Rv	cacatgccactgatgatcgcgta

### Sheet: Antibodies
TARGET	SOURCE	APPLICATION	DILUTION
Primary antibodies
HA epitope tag	Roche, clone 3F10	Western	1:2000
HA epitope tag	Sigma, H6908	IFA	1:2000
MYC epitope tag	CST, clone 9B11	Western/IFA	1:2000
SAG1	Invitrogen, MA1-83499	Western	1:1000
RPS17	abcam, ab128671	Western	1:1000
Aldolase	David Sibley, PMID: 12718875	Western	1:1000
Puromycin	DSHB, PMY-2A4	IFA	1:500
IMC1	Gary Ward, PMID: 12117945	IFA	1:2000
Secondary antibodies
anti-rat IgG (HRP)	GE Healthcare	Western	1:5000
anti-mouse IgG (HRP)	GE Healthcare	Western	1:5000
anti-rabbit IgG (HRP)	GE Healthcare	Western	1:5000
anti-rabbit IgG (Alexa488)	Invitrogen	IFA	1:2000
anti-mouse IgG (Alexa594)	Invitrogen	IFA	1:2000
anti-rabbit IgG (Alexa568)	Invitrogen	IFA	1:2000
Dolichos biflorus lectin (FITC)	Vector labs #FL-1031	IFA	1:500
anti-mouse (Alexa647)	Invitrogen	IFA	1:1000
